# Impact of astrocytic C3-production on neuronal mitochondrial dysfunction in tauopathy mouse models

**DOI:** 10.1101/2024.11.12.622892

**Authors:** Chenxu Lei, Bocheng Zhang, Junji Yamaguchi, Risako Tamura, Xingyu Cao, Yunhui Liu, Masahide Seki, Yutaka Suzuki, Kuninori Suzuki, Isei Tanida, Yasuo Uchiyama, Tatsuhiro Hisatsune

## Abstract

Neuronal mitochondrial dysfunction is associated with cognitive decline in neurodegenerative disorders such as Alzheimer’s Disease (AD). In this study, multiple pieces of evidence proved that phosphorylated tau (p-Tau) caused mitochondrial swelling and dysfunction in neurons. In a novel *in vitro* newborn neurons culture system, we discovered mitochondrial swelling and dysfunction were associated with increased p-Tau, leading to necroptosis activation, which was induced by Complement C3 (C3) produced from activated astrocytes. In the *in vivo* tauopathy mouse models, the effects of astrocytic C3 on tau-associated mitochondrial dysfunction and necroptosis were also discovered in hippocampal newborn neurons, and we directly showed that p-Tau aggregation was associated with mitochondria swelling in the hippocampal neurons by electron microscopy analysis. In addition, we proved the ability of compound anserine, which can block Tak1-Ikk dependent NF-κB activation, to further down-regulate astrocytic C3 production and alleviate neuronal mitochondrial dysfunction *in vitro* and *in vivo*, respectively. Down-regulation of astrocyte C3-production by anserine could also rescue mortality as well as cognitive and motor functions. Our findings first reported the contribution of p-Tau on neuronal mitochondrial dysfunction and proposed the therapies that down-regulate astrocytic C3 production have a potential role in alleviating this neurotoxic effect.
