## supplementary table. 1 for "Impact of astrocytic C3-production on neuronal mitochondrial dysfunction in tauopathy mouse models"

### Sheet: Supplementary Table 1
Antibodys used in this study
Antibody	Source	Cat No.	Applications
Mouse anti-GFAP antibody	Sigma	G3893	IHC, ICC
Mouse anti-AT8 antibody	ThermoFisher Scientific	MN1020	IHC, ICC
Rabbit anti-p-MLKL antibody	Abcam	ab196436	IHC, ICC
Mouse anti-NeuN antibody	Millpore	MAB378	IHC
Rabbit anti-p-p65 antibody	Cell Signaling Technology	3033S	ICC
Rat anti-C3 antibody	Hycult	HM1045	IHC
Rabbit anti-MAP2 antibody	Proteintech	17490-1-AP	ICC
Rat anti-PT181 antibody	Wako	016-26601	IHC
Rabbit anti-p-Tak1 antibody	Cell Signaling Technology	4508T	WB
Rabbit anti-p-Tak1 antibody	CUSABIO	PA050206	ICC
Rabbit anti-Tak1 antibody	Cell Signaling Technology	5206S	WB
Rabbit anti-p-Ikk antibody	Cell Signaling Technology	2697S	ICC, WB
Rabbit anti-Ikk antibody	Proteintech	15649-1-AP	WB
Rabbit anti-DCX antibody	Cell Signaling Technology	4604S	IHC
Sheep anti-DCX antibody	R&D systems	AF10025	IHC
Rat anti-BrdU antibody	Abcam	ab6326	IHC
Rabbit anti-GFP antibody	MBL life science	No. 598	IHC
Mouse anti-PSA-NCAM	Gift from Dr. Seki	N/A	ICC
Mouse anti-α-tubulin antibody	Proteintech	14555-1-AP	WB
Donkey anti-Mouse IgG (H+L) Highly Cross-Adsorbed Secondary Antibody, Alexa Fluor 488	Invitrogen	A21202	IHC, ICC
Donkey anti-Mouse IgG (H+L) Highly Cross-Adsorbed Secondary Antibody, Alexa Fluor 647	Invitrogen	A31571	IHC
Donkey anti-Rabbit IgG (H+L) Highly Cross-Adsorbed Secondary Antibody, Alexa Fluor 488	Invitrogen	A21206	IHC
Donkey anti-Rabbit IgG (H+L) Highly Cross-Adsorbed Secondary Antibody, Alexa Fluor 568	Invitrogen	A10042	IHC, ICC
Goat anti-Rat IgG (H+L) Highly Cross-Adsorbed Secondary Antibody, Alexa Fluor 594	Invitrogen	A11007	IHC
Donkey anti-Sheep IgG NorthernLights™ NL557-conjugated Antibody	R&D systems	NL010	IHC
Goat Anti-Mouse IgM mu chain Alexa Fluor® 488	Abcam	ab150121	ICC
HRP-conjugated Goat Anti-Mouse IgG(H+L)	Proteintech	SA00001-1	WB
HRP-conjugated Goat Anti-Rabbit IgG(H+L)	Proteintech	SA00001-2	WB
Anti-ACSA-2 Microbeads, Mouse	Miltenyi Biotec	130-097-679	MACS
Anti-PSA-NCAM Microbeads, Mouse	Miltenyi Biotec	130-092-966	MACS
