## supplementary table. 2 for "Impact of astrocytic C3-production on neuronal mitochondrial dysfunction in tauopathy mouse models"

### Sheet: Supplementary Table 2
Reagent used in this study
Reagent	Source	Cat No.
SB290157 trifluoroacetate	Selleck	S8931
Necrostatin-1	Selleck	S8037
Fibroblast growth factor	Wako	064-05381
Leukemia Inhibitory Factor	Wako	125-06661
Ciliary Neurotrophic Factor	Wako	032-23501
Tumor Necrosis Factor-α	Wako	203-15263
N-2 supplement	R&D systems	AR009
L-anserine	Toronto Research Chemicals	A678253
Mouse C3/C3a protein	MedChemExpress	HY-P7863
