## supplementary table. 3 for "Impact of astrocytic C3-production on neuronal mitochondrial dysfunction in tauopathy mouse models"

### Sheet: Supplementary Table 3
RT-PCR primers used in this study
Gene	Forward Primer			Reverse Primer
C3	GACGCCACTATGTCCATCCT			TACTCCAGAGGCCAGCAGTT
beta-actin	CCACCATGTACCCAGGCATT			TGCTAGGAGCCAGAGCAGTA
